# Processing of a single ribonucleotide embedded into DNA by human nucleotide excision repair and DNA polymerase η

**DOI:** 10.1101/699587

**Authors:** Akira Sassa, Haruto Tada, Ayuna Takeishi, Kaho Harada, Megumi Suzuki, Masataka Tsuda, Hiroyuki Sasanuma, Shunichi Takeda, Kaoru Sugasawa, Manabu Yasui, Masamitsu Honma, Kiyoe Ura

## Abstract

DNA polymerases often incorporate non-canonical nucleotide, i.e., ribonucleoside triphosphates into the genomic DNA. Aberrant accumulation of ribonucleotides in the genome causes various cellular abnormalities. Here, we show the possible role of human nucleotide excision repair (NER) and DNA polymerase η (Pol η) in processing of a single ribonucleotide embedded into DNA. We found that the reconstituted NER system can excise the oxidized ribonucleotide on the plasmid DNA. Taken together with the evidence that Pol η accurately bypasses a ribonucleotide, i.e., riboguanosine (rG) or its oxidized derivative (8-oxo-rG) *in vitro*, we further assessed the mutagenic potential of the embedded ribonucleotide in human cells lacking NER or Pol η. A single rG on the *supF* reporter gene predominantly induced large deletion mutations. An embedded 8-oxo-rG caused base substitution mutations at the 3’-neighboring base rather than large deletions in wild-type cells. The disruption of *XPA*, an essential factor for NER, or Pol η leads to the increased mutant frequency of 8-oxo-rG. Furthermore, the frequency of 8-oxo-rG-mediated large deletions was increased by the loss of Pol η, but not XPA. Collectively, our results suggest that base oxidation of the embedded ribonucleotide enables processing of the ribonucleotide via alternative DNA repair and damage tolerance pathways.
