## Supplementary Table S1 for "Processing of a single ribonucleotide embedded into DNA by human nucleotide excision repair and DNA polymerase η"

### Sheet: Table S1
Table S1. Mutation spectrum in supF induced by rG, 8-oxo-rG, or 8-oxo-dG in wild-type, POLH−/−, and XPA−/− cells.
Na	Mutation		WT	XPA-/-	POLH-/-	XPA-/- + XPA	POLH-/- + POLH
dG	G:C → T:A at site of N
		GG112Tb → GTT	6 (18)c	4 (15)	6 (25)
	G:C → A:T at site of N
		GG112T → GAT	1 (2.9)	1 (3.7)	0 (0)
	Base substitution at neighboring base
		GG112T → TGT	0 (0)	0 (0)	1 (4.2)
	Large deletion		3 (8.8)	3 (11)	3 (13)
	Base substitution, 1-2 bp deletion or insertion outside GG112T		24 (71)	18 (67)	14 (58)
	Other		0 (0)	1 (3.7)	0 (0)
	Total		34 (100)	27 (100)	24 (100)
rG	G:C → T:A at site of N
		GG112T → GAT	1 (2.8)	0 (0)	0 (0)
	Large deletion		24 (67)	9 (75)	9 (82)
	Base substitution, 1-2 bp deletion or insertion outside GG112T		11 (31)	3 (25)	2 (18)
	Other		0 (0)	0 (0)	0 (0)
	Total		36 (100)	12 (100)	11 (100)
8-oxo-rG	G:C → T:A at site of N
		GG112T → GTT	12 (19)	10 (19)	16 (24)	7 (19)	7 (18)
		GG112T → ATT	0 (0)	0 (0)	1 (1.5)	0 (0)	0 (0)
		GG112T → GTG	0 (0)	3 (5.8)	1 (1.5)	0 (0)	0 (0)
	G:C → A:T at site of N
		GG112T → GAT	0 (0)	1 (1.9)	0 (0)	0 (0)	0 (0)
	One base deletion at site of N
		GG112T → G-Td	9 (14)	3 (5.8)	7 (11)	4 (11)	3 (7.9)
	Base substitution at neighboring base
		GG112T → GGG	29 (46)	23 (44)	11 (17)	16 (44)	16 (42)
		GG112T → GGC	0 (0)	0 (0)	0 (0)	0 (0)	2 (5.3)
		GG112T → CGT	0 (0)	0 (0)	0 (0)	2 (5.6)	0 (0)
		GG112T → TGT	1 (1.6)	0 (0)	0 (0)	0 (0)	0 (0)
	Large deletion		5 (7.9)	2 (3.8)	16 (24)	1 (2.8)	3 (7.9)
	Base substitution, 1-2 bp deletion or insertion outside GG112T		7 (11)	10 (19)	13 (20)	6 (17)	4 (11)
	Other		0 (0)	0 (0)	1 (0)	0 (0)	3 (7.9)
	Total		63 (100)	52 (100)	66 (100)	36 (100)	38 (100)
8-oxo-dG	G:C → T:A at site of N
		GG112T → GTT	13 (87)	10 (71)	10 (67)
	G:C → A:T at site of N
		GG112T → GAT	0 (0)	1 (7.1)	0 (0)
	One base deletion at site of N
		GG112T → G-T	1 (6.7)	0 (0)	0 (0)
	Base substitution at neighboring base
		GG112T → GGG	1 (6.7)	1 (7.1)	4 (27)
	Large deletion		0 (0)	1 (7.1)	1 (6.7)
	Base substitution, 1-2 bp deletion or insertion outside GG112T		0 (0)	0 (0)	0 (0)
	Other		0 (0)	1 (7.1)	0 (0)
	Total		15 (100)	14 (100)	15 (100)
a N indicates dG, rG, 8-oxo-rG, or 8-oxo-dG. b 112G indicates the position 112 in the supF gene. c Numbers in parentheses represent the percentage of total number of mutants. d "-" indicates one-base deletion.
