## Supplementary Table S2 for "Processing of a single ribonucleotide embedded into DNA by human nucleotide excision repair and DNA polymerase η"

### Sheet: Table S2
Table S2. Sequences of large deletion mutations induced by a single ribonucleotide in supF.
N (+112)a	Cell line	Position of deletion	Length (bp)	Number of Clones	Sequence of deletion junctionb
rG	WT	-75 ~ +152	227	3	TTTCG(TCTTC---ACTTT)CAAAA
		+40 ~ +179	140	1	AGCAG(GCCAG---GTCAG)ACCCC
		+55 ~ +117	63	2	GCATT(ACCTG---ACTTC)GAAGG
		-28 ~ +135	163	2	TCTTTC(TCAAC---CTTCC)CCCAC
		-82 ~ +142	224	1	GAGGC(CCTTT---CACCA)CCATC
		-53 ~ +121	174	1	AAACG(ACGGC---CGAAG)GTTCG
		+111 ~ +120	10	2	GTCATTTC(CGACT---TCGAA)GGTTC
		+4 ~ +100	97	2	TCATT(TGATA---TAAAT)CTGCC
		-6 ~ +100	106	1	AGCGG(CGCGT---TAAAT)CTGCC
		+27 ~ +141	115	1	TTCCC(GATAA---CCACC)ACCAT
		+16 ~ +66	51	2	ATGCG(CCCCG---GTGGG)GTTCC
		+123 ~ +191	69	1	GAAGG(TTCGA---AGAAA)AGATC
		+42 ~ +100	59	3	CAGGC(CAGTA---TAAAT)CTGCC
		-64 ~ +123	187	1	AGAAT(TCTGT---AAGGT)TCGAA
		+28 ~ +114	87	1	TCCCG(ATAAG---TCGAC)TTCGA
	XPA−/−	+50 ~ +80	31	2	TAAAA(GCATT---CGGCC)AAAGG
		+78 ~ +97	20	1	GAGCG(GCCAA---CTCTA)AATCTG
		-35 ~ +125	160	2	TCGAA(TTCTT---GGTTC)GAATC
		-119 ~ +125	244	1	TTATC(ATGAC---GGTTC)GAATC
		-75 ~ +127	202	1	TTTCG(TCTTC---TTCGA)ATCCT
		-93 ~ +95	188	1	AGGCG(TATCA---GACTC)TAAAT
		+86 ~ +114	29	1	AAAGG(GAGCA---TCGAC)TTCGA
	POLH−/−	-10 ~ +145	155	1	TTACA(GCGGC---CACCA)TCACT
		-20 ~ +111	131	1	ACGTA(ACACT---TCATC)GACTT
		+33 ~ +121	89	2	GATAAGCTTTAAAA(GGAGC---CGAAG)GTTCG
		-114 ~ +92	206	1	ATGAC(ATTAA---GCAGA)CTCTA
		-43 ~ +64	107	1	CAGTG(AGCTC---TGGTG)GGGTT
		+68 ~ +126	59	1	TGGGG(TTCCC---GTTCG)AATCC
		+52 ~ +84	33	1	AAAGCTACA(ATTAC---CAAAG)AGGAGC
		-3 ~ +129	132	1	GGCGC(GTCAT---CGAAT)CCTTC
8-oxo-rG	WT	+71 ~ +89	19	1	GGTTC(CCGAG---GGAGC)AGACT
		-107 ~ +156	263	2	TAACC(TATAAA---TCAAA)AGTCC
		+81 ~ +104	24	1	CGGCC(AAAGG---TCTGC)TCGTCA
		+76 ~ +176	101	1	CCGAG(CGGCC---AGCGT)CAGAC
	XPA−/−	-18 ~ +149	167	1	GTAACGCCT(ACTTT---ATCAC)TTTCA
		+5 ~ +127	123	1	CATTT(GATAT---TTCGA)ATCCT
	POLH−/−	-106 ~ +135	241	3	AACCT(ATAAA---CTTCC)CCCAC
		-88 ~ +135	223	1	TATCA(CGAGG---CTTCC)CCCAC
		+71 ~ +111	41	1	GGTTC(CCGAG---TCATC)GACTT
		-22 ~ +87	109	1	CAACG(TAACA---AGGGA)GCAGA
		+71 ~ +126	56	1	GGTTC(CCGAG---GTTCG)AATCC
		+53 ~ +121	69	1	AAGCA(TTACC---CGAAG)GTTCG
		+27 ~ +131	105	1	TTCCC(GATAA---AATCC)TTCCC
		+14 ~ +86	73	1	TGATG(CGCCC---AAGGG)AGCAG
		+73 ~ +86	14	1	TTCCC(GAGCG---AAGGG)TAGCAG
		+34 ~ +65	32	1	TAAGG(GAGCA---GGTGG)GGTTC
		+17 ~ +68	52	1	TGCGC(CCCGC---GGGGT)TCCCG
		-48 ~ +72	120	1	ACGGC(CAGTG---TTCCC)GAGCG
		+116 ~ +202	87	1	CCACT(TCGAA---AAGGA)TCTTC
		+63 ~ +76	14	1	TGTGG(TGGGG---CGAGC)GGCCA
	XPA−/− + XPA	+105 ~ +126	22	1	TCTGCG(CGTCA---GTTCG)AATCC
	POLH−/− + POLH	-31 ~ +79	110	1	ATTCT(TTCTC---GCGGC)CAAAG
		+81 ~ +125	45	1	CGGCC(AAAGG---GGTTC)GAATC
		+87 ~ +131	45	1	AAGGG(AGCAG---AATCC)TTCCC
a N (+112) indicates rG or 8-oxo-dG at the position 112 in supF. b The sequence of the upper strand is shown. The deleted region is indicated in red. Underlined sequences indicate the inserted nucleotides. The double-underlined sequence indicates a base-substitution mutation.
